# Bone Surface Mapping: a new method for recording detailed human bone surface variation

**DOI:** 10.1101/2022.06.21.496497

**Authors:** Sarah E. Paris, Robert A. Foley

## Abstract

This paper presents a new method for mapping surface features on bone (e.g. presence and distribution of ochre, surface cuts and scratches, pathologies, etc.). It is an accessible and quantifiable alternative to photogrammetry or three-dimensional scanning. It breaks each bone down into a number of two-dimensional geometric faces that can be utilised in statistical analyses. The number of faces differs depending on the skeletal development of the individual, with children having fewer faces. The recording method allows faces to be grouped by anatomical plane, bone type, side, and region of the body. These selective groupings facilitate flexible categories for hypothesis testing. The technique was developed to enable a detailed recording of ochre staining on human skeletal remains from Khok Phanom Di, Thailand, used in conjunction with a novel recording method to quantify pigment use across the body, and some exemplary results are presented here. While the technique was developed for recording bone surface staining it could also be used to map other variations on bone surfaces, such as in palaeopathological, forensic or taphonomic contexts.
