## Supplementary material for "Bone Surface Mapping: a new method for recording detailed human bone surface variation": Paris and Foley recording sheet: Paris and Foley Bone Faces Recording Sheet for publication.xlsx

### Sheet: Original
Code	Region	Bone	Specific	Side	Anatomical Plane	Development Age
SPECI	Skull	palate	external	centre	inferior	0
SSECI	Skull	sphenoid	external	centre	inferior	0
STERI	Skull	temporal	external	right	inferior	0
STELI	Skull	temporal	external	left	inferior	0
SOECI	Skull	occipital	external	centre	inferior	0
SOECP	Skull	occipital	external	centre	posterior	0
SPERP	Skull	parietal	external	right	posterior	0
SPELP	Skull	parietal	external	left	posterior	0
SPERS	Skull	parietal	external	right	superior	0
SPELS	Skull	parietal	external	left	superior	0
SFRCS	Skull	frontal	external	centre	superior	0
SFERL	Skull	frontal	external	right	lateral	0
SPERL	Skull	parietal	external	right	lateral	0
SOERL	Skull	occipital	external	right	lateral	0
STERL	Skull	temporal	external	right	lateral	0
SZERL	Skull	zygomatic	external	right	lateral	0
SFELL	Skull	frontal	external	left	lateral	0
SPELL	Skull	parietal	external	left	lateral	0
SOELL	Skull	occipital	external	left	lateral	0
STELL	Skull	temporal	external	left	lateral	0
SZELL	Skull	zygomatic	external	left	lateral	0
SFECA	Skull	frontal	external	centre	anterior	0
SOERA	Skull	orbit	external	right	anterior	0
SMERA	Skull	maxilla	external	right	anterior	0
SZERA	Skull	zygomatic	external	right	anterior	0
SOELA	Skull	orbit	external	left	anterior	0
SMELA	Skull	maxilla	external	left	anterior	0
SZELA	Skull	zygomatic	external	left	anterior	0
SPICI	Skull	palate	internal	centre	inferior	0
SSICI	Skull	sphenoid	internal	centre	inferior	0
STIRI	Skull	temporal	internal	right	inferior	0
STILI	Skull	temporal	internal	left	inferior	0
SOICI	Skull	occipital	internal	centre	inferior	0
SOICP	Skull	occipital	internal	centre	posterior	0
SPIRP	Skull	parietal	internal	right	posterior	0
SPILP	Skull	parietal	internal	left	posterior	0
SPIRS	Skull	parietal	internal	right	superior	0
SPILS	Skull	parietal	internal	left	superior	0
SFICS	Skull	frontal	internal	centre	superior	0
SFIRL	Skull	frontal	internal	right	lateral	0
SPIRL	Skull	parietal	internal	right	lateral	0
SOIRL	Skull	occipital	internal	right	lateral	0
STIRL	Skull	temporal	internal	right	lateral	0
SZIRL	Skull	zygomatic	internal	right	lateral	0
SFILL	Skull	frontal	internal	left	lateral	0
SPILL	Skull	parietal	internal	left	lateral	0
SOILL	Skull	occipital	internal	left	lateral	0
STILL	Skull	temporal	internal	left	lateral	0
SZILL	Skull	zygomatic	internal	left	lateral	0
SFICA	Skull	frontal	internal	centre	anterior	0
SMIRA	Skull	maxilla	internal	right	anterior	0
SZIRA	Skull	zygomatic	internal	right	anterior	0
SMILA	Skull	maxilla	internal	left	anterior	0
SZILA	Skull	zygomatic	internal	left	anterior	0
STXCA	Skull	Teeth	X_Maxillary	centre	anterior	0
STMCA	Skull	Teeth	Mandibular	centre	anterior	0
SMCRS	Skull	Mandible	condyle	right	superior	0
SMCRL	Skull	Mandible	coronoid	right	lateral	0
SMRRL	Skull	Mandible	ramus	right	lateral	0
SMGRL	Skull	Mandible	gonial	right	lateral	0
SMBRP	Skull	Mandible	border	right	posterior	0
SMBRL	Skull	Mandible	body	right	lateral	0
SMECA	Skull	Mandible	external	centre	anterior	0
SMBCI	Skull	Mandible	border	centre	inferior	0
SMBLL	Skull	Mandible	body	left	lateral	0
SMBLP	Skull	Mandible	border	left	posterior	0
SMGLL	Skull	Mandible	gonial	left	lateral	0
SMRLL	Skull	Mandible	ramus	left	lateral	0
SMCLL	Skull	Mandible	coronoid	left	lateral	0
SMCLS	Skull	Mandible	condyle	left	superior	0
SMCRM	Skull	Mandible	coronoid	right	medial	0
SMRRM	Skull	Mandible	ramus	right	medial	0
SMGRM	Skull	Mandible	gonial	right	medial	0
SMBRM	Skull	Mandible	body	right	medial	0
SMICP	Skull	Mandible	internal	centre	posterior	0
SMBLM	Skull	Mandible	body	left	medial	0
SMGLM	Skull	Mandible	gonial	left	medial	0
SMRLM	Skull	Mandible	ramus	left	medial	0
SMCLM	Skull	Mandible	coronoid	left	medial	0
SMERS	Skull	Mandible	extramolar_sulcus	right	superior	0
SMRLS	Skull	Mandible	extramolar_sulcus	left	superior	0
SHBCA	Skull	Hyoid	body	centre	anterior	2
SHWRA	Skull	Hyoid	wing	right	anterior	16
SHWRP	Skull	Hyoid	wing	right	posterior	16
SHBCP	Skull	Hyoid	body	centre	posterior	2
SHWLP	Skull	Hyoid	wing	left	posterior	16
SHWLA	Skull	Hyoid	wing	left	anterior	16
SCDRL	Shoulder	Clavicle	proximal	right	medial	0
SCSRS	Shoulder	Clavicle	shaft	right	superior	0
SCSRA	Shoulder	Clavicle	shaft	right	anterior	0
SCSRI	Shoulder	Clavicle	shaft	right	inferior	0
SCSRP	Shoulder	Clavicle	shaft	right	posterior	0
SCPRM	Shoulder	Clavicle	distal	right	lateral	0
SCDLL	Shoulder	Clavicle	proximal	left	medial	0
SCSLS	Shoulder	Clavicle	shaft	left	superior	0
SCSLA	Shoulder	Clavicle	shaft	left	anterior	0
SCSLI	Shoulder	Clavicle	shaft	left	inferior	0
SCSLP	Shoulder	Clavicle	shaft	left	posterior	0
SCPLM	Shoulder	Clavicle	distal	left	lateral	0
SSARA	Shoulder	Scapula	acromion	right	anterior	0
SSCRA	Shoulder	Scapula	coracoid_process	right	anterior	3
SSRRA	Shoulder	Scapula	R_subscapular	right	anterior	0
SSCRP	Shoulder	Scapula	coracoid_process	right	posterior	3
SSSRP	Shoulder	Scapula	spine	right	posterior	0
SSARP	Shoulder	Scapula	acromion	right	posterior	0
SSSFP	Shoulder	Scapula	F_supraspinous_fossa	right	posterior	0
SSIRP	Shoulder	Scapula	infraspinous_fossa	right	posterior	0
SSBRM	Shoulder	Scapula	border	right	medial	0
SSARL	Shoulder	Scapula	acromion	right	lateral	0
SSCRL	Shoulder	Scapula	coracoid	right	lateral	3
SSGRL	Shoulder	Scapula	glenoid_fossa	right	lateral	0
SSBRL	Shoulder	Scapula	border	right	lateral	0
SSALA	Shoulder	Scapula	acromion	left	anterior	0
SSCLA	Shoulder	Scapula	coracoid_process	left	anterior	3
SSRLA	Shoulder	Scapula	R_subscapular	left	anterior	0
SSCLP	Shoulder	Scapula	coracoid	left	posterior	3
SSSLP	Shoulder	Scapula	spine	left	posterior	0
SSALP	Shoulder	Scapula	acromion	left	posterior	0
SSFLP	Shoulder	Scapula	F_supraspinous_fossa	left	posterior	0
SSILP	Shoulder	Scapula	infraspinous_fossa	left	posterior	0
SSBLM	Shoulder	Scapula	border	left	medial	0
SSALL	Shoulder	Scapula	acromion	left	lateral	0
SSCLL	Shoulder	Scapula	coracoid	left	lateral	3
SSGLL	Shoulder	Scapula	glenoid_fossa	left	lateral	0
SSBLL	Shoulder	Scapula	border	left	lateral	0
UHNRS	Upper_limb	Humerus	neck	right	superior	2
UHNRA	Upper_limb	Humerus	neck	right	anterior	2
UHNRP	Upper_limb	Humerus	neck	right	posterior	2
UHNRL	Upper_limb	Humerus	neck	right	lateral	2
UHHRM	Upper_limb	Humerus	head	right	medial	0.5
UHHRS	Upper_limb	Humerus	head	right	superior	0
UHHRA	Upper_limb	Humerus	head	right	anterior	0.5
UHHRP	Upper_limb	Humerus	head	right	posterior	0.5
UHSRL	Upper_limb	Humerus	shaft	right	lateral	0
UHSRP	Upper_limb	Humerus	shaft	right	posterior	0
UHSRA	Upper_limb	Humerus	shaft	right	anterior	0
UHSRM	Upper_limb	Humerus	shaft	right	medial	0
UHTRA	Upper_limb	Humerus	trochlea	right	anterior	0
UHTRI	Upper_limb	Humerus	trochlea	right	inferior	0
UHTRP	Upper_limb	Humerus	trochlea/olecranon_fossa	right	posterior	0
UHCRA	Upper_limb	Humerus	capitulum	right	anterior	4
UHERM	Upper_limb	Humerus	epicondyle	right	medial	0
UHERL	Upper_limb	Humerus	epicondyle	right	lateral	0
UHNLS	Upper_limb	Humerus	neck	left	superior	2
UHNLA	Upper_limb	Humerus	neck	left	anterior	2
UHNLP	Upper_limb	Humerus	neck	left	posterior	2
UHNLL	Upper_limb	Humerus	neck	left	lateral	2
UHHLM	Upper_limb	Humerus	head	left	medial	2
UHHLS	Upper_limb	Humerus	head	left	superior	0
UHHLA	Upper_limb	Humerus	head	left	anterior	0.5
UHHLP	Upper_limb	Humerus	head	left	posterior	0.5
UHSLL	Upper_limb	Humerus	shaft	left	lateral	0
UHSLP	Upper_limb	Humerus	shaft	left	posterior	0
UHSLA	Upper_limb	Humerus	shaft	left	anterior	0
UHSLM	Upper_limb	Humerus	shaft	left	medial	0
UHTLA	Upper_limb	Humerus	trochlea	left	anterior	0
UHTLI	Upper_limb	Humerus	trochlea	left	inferior	0
UHTLP	Upper_limb	Humerus	trochlea	left	posterior	0
UHCLA	Upper_limb	Humerus	capitulum	left	anterior	4
UHELM	Upper_limb	Humerus	epicondyle	left	medial	0
UHELL	Upper_limb	Humerus	epicondyle	left	lateral	0
UUPRS	Upper_limb	Ulna	proximal	right	superior	0
UUPRL	Upper_limb	Ulna	proximal	right	lateral	0
UUPRP	Upper_limb	Ulna	proximal	right	posterior	0
UUGRA	Upper_limb	Ulna	guiding_ridge	right	anterior	0
UUPRM	Upper_limb	Ulna	proximal	right	medial	0
UUSRL	Upper_limb	Ulna	shaft	right	lateral	0
UUSRP	Upper_limb	Ulna	shaft	right	posterior	0
UUSRA	Upper_limb	Ulna	shaft	right	anterior	0
UUSRM	Upper_limb	Ulna	shaft	right	medial	0
UUDRI	Upper_limb	Ulna	distal	right	inferior	0
UUPLS	Upper_limb	Ulna	proximal	left	superior	0
UUPLL	Upper_limb	Ulna	proximal	left	lateral	0
UUPLP	Upper_limb	Ulna	proximal	left	posterior	0
UUGLA	Upper_limb	Ulna	guiding_ridge	left	anterior	0
UUPLM	Upper_limb	Ulna	proximal	left	medial	0
UUSLL	Upper_limb	Ulna	shaft	left	lateral	0
UUSLP	Upper_limb	Ulna	shaft	left	posterior	0
UUSLA	Upper_limb	Ulna	shaft	left	anterior	0
UUSLM	Upper_limb	Ulna	shaft	left	medial	0
UUDLI	Upper_limb	Ulna	distal	left	inferior	0
URPRS	Upper_limb	Radius	proximal	right	superior	0
URSRL	Upper_limb	Radius	shaft	right	lateral	0
URSRP	Upper_limb	Radius	shaft	right	posterior	0
URSRA	Upper_limb	Radius	shaft	right	anterior	0
URSRM	Upper_limb	Radius	shaft	right	medial	0
URDRI	Upper_limb	Radius	distal	right	inferior	0
URPLS	Upper_limb	Radius	proximal	left	superior	0
URSLL	Upper_limb	Radius	shaft	left	lateral	0
URSLP	Upper_limb	Radius	shaft	left	posterior	0
URSLA	Upper_limb	Radius	shaft	left	anterior	0
URSLM	Upper_limb	Radius	shaft	left	medial	0
URDLI	Upper_limb	Radius	distal	left	inferior	0
HCSRP	Hand	Carpal	Scaphoid	right	palmer	11
HCLRP	Hand	Carpal	Lunate	right	palmer	10
HCQRP	Hand	Carpal	Q_Triquetral	right	palmer	10
HCPRP	Hand	Carpal	Pisiform	right	palmer	12
HCZRP	Hand	Carpal	Z_Trapezium	right	palmer	10
HCTRP	Hand	Carpal	Trapezoid	right	palmer	10
HCCRP	Hand	Carpal	Capitate	right	palmer	4
HCHRP	Hand	Carpal	Hamate	right	palmer	5
HM1RP	Hand	Metacarpal	1st	right	palmer	0
HM2RP	Hand	Metacarpal	2nd	right	palmer	0
HM3RP	Hand	Metacarpal	3rd	right	palmer	0
HM4RP	Hand	Metacarpal	4th	right	palmer	0
HM5RP	Hand	Metacarpal	5th	right	palmer	0
HCSLP	Hand	Carpal	Scaphoid	left	palmer	11
HCLLP	Hand	Carpal	Lunate	left	palmer	10
HCQLP	Hand	Carpal	Q_Triquetral	left	palmer	10
HCPLP	Hand	Carpal	Pisiform	left	palmer	12
HCZLP	Hand	Carpal	Z_Trapezium	left	palmer	10
HCTLP	Hand	Carpal	Trapezoid	left	palmer	10
HCCLP	Hand	Carpal	Capitate	left	palmer	4
HCHLP	Hand	Carpal	Hamate	left	palmer	5
HM1LP	Hand	Metacarpal	1st	left	palmer	0
HM2LP	Hand	Metacarpal	2nd	left	palmer	0
HM3LP	Hand	Metacarpal	3rd	left	palmer	0
HM4LP	Hand	Metacarpal	4th	left	palmer	0
HM5LP	Hand	Metacarpal	5th	left	palmer	0
HPPHP	Hand	Proximal	phalanges	hand	palmer	0
HIPHP	Hand	Intermediate	phalanges	hand	palmer	0
HDPHP	Hand	Distal	phalanges	hand	palmer	0
HCSRD	Hand	Carpal	Scaphoid	right	dorsal	11
HCLRD	Hand	Carpal	Lunate	right	dorsal	10
HCQRD	Hand	Carpal	Triquetral	right	dorsal	10
HCPRD	Hand	Carpal	Pisiform	right	dorsal	12
HCZRD	Hand	Carpal	Trapezium	right	dorsal	10
HCTRD	Hand	Carpal	Trapezoid	right	dorsal	10
HCCRD	Hand	Carpal	Capitate	right	dorsal	4
HCHRD	Hand	Carpal	Hamate	right	dorsal	5
HM1RD	Hand	Metacarpal	1st	right	dorsal	0
HM2RD	Hand	Metacarpal	2nd	right	dorsal	0
HM3RD	Hand	Metacarpal	3rd	right	dorsal	0
HM4RD	Hand	Metacarpal	4th	right	dorsal	0
HM5RD	Hand	Metacarpal	5th	right	dorsal	0
HCSLD	Hand	Carpal	Scaphoid	left	dorsal	11
HCLLD	Hand	Carpal	Lunate	left	dorsal	10
HCQLD	Hand	Carpal	Triquetral	left	dorsal	10
HCPLD	Hand	Carpal	Pisiform	left	dorsal	12
HCZLD	Hand	Carpal	Trapezium	left	dorsal	10
HCTLD	Hand	Carpal	Trapezoid	left	dorsal	10
HCCLD	Hand	Carpal	Capitate	left	dorsal	4
HCHLD	Hand	Carpal	Hamate	left	dorsal	5
HM1LD	Hand	Metacarpal	1st	left	dorsal	0
HM2LD	Hand	Metacarpal	2nd	left	dorsal	0
HM3LD	Hand	Metacarpal	3rd	left	dorsal	0
HM4LD	Hand	Metacarpal	4th	left	dorsal	0
HM5LD	Hand	Metacarpal	5th	left	dorsal	0
HPPHD	Hand	Proximal	phalanges	hand	dorsal	0
HIPHD	Hand	Intermediate	phalanges	hand	dorsal	0
HDPHD	Hand	Distal	phalanges	hand	dorsal	0
CSMCA	Chest	Sternum	manubrium	centre	anterior	1
CSCCA	Chest	Sternum	corpus_sterni	centre	anterior	6
CSMCP	Chest	Sternum	manubrium	centre	posterior	1
CSCCP	Chest	Sternum	corpus_sterni	centre	posterior	6
C1RRI	Chest	1st	rib	right	internal	0
C2RRI	Chest	2-12th	rib	right	internal	0
C1RRE	Chest	1st	rib	right	external	0
C2RRE	Chest	2-12th	rib	right	external	0
C1RLI	Chest	1st	rib	left	internal	0
C2RLI	Chest	2-12th	rib	left	internal	0
C1RLE	Chest	1st	rib	left	external	0
C2RLE	Chest	2-12th	rib	left	external	0
C1BCS	Cervical_vertebrae	C1	body	centre	superior	1
C2BCS	Cervical_vertebrae	C2	body	centre	superior	0
C3BCS	Cervical_vertebrae	C3	body	centre	superior	0
C4BCS	Cervical_vertebrae	C4	body	centre	superior	0
C5BCS	Cervical_vertebrae	C5	body	centre	superior	0
C6BCS	Cervical_vertebrae	C6	body	centre	superior	0
C7BCS	Cervical_vertebrae	C7	body	centre	superior	0
T1BCS	Thorasic_vertebrae	T1	body	centre	superior	0
T2BCS	Thorasic_vertebrae	T2	body	centre	superior	0
T3BCS	Thorasic_vertebrae	T3	body	centre	superior	0
T4BCS	Thorasic_vertebrae	T4	body	centre	superior	0
T5BCS	Thorasic_vertebrae	T5	body	centre	superior	0
T6BCS	Thorasic_vertebrae	T6	body	centre	superior	0
T7BCS	Thorasic_vertebrae	T7	body	centre	superior	0
T8BCS	Thorasic_vertebrae	T8	body	centre	superior	0
T9BCS	Thorasic_vertebrae	T9	body	centre	superior	0
T0BCS	Thorasic_vertebrae	T10	body	centre	superior	0
TXBCS	Thorasic_vertebrae	T11	body	centre	superior	0
TZBCS	Thorasic_vertebrae	T12	body	centre	superior	0
L1BCS	Lumbar_vertebrae	L1	body	centre	superior	0
L2BCS	Lumbar_vertebrae	L2	body	centre	superior	0
L3BCS	Lumbar_vertebrae	L3	body	centre	superior	0
L4BCS	Lumbar_vertebrae	L4	body	centre	superior	0
L5BCS	Lumbar_vertebrae	L5	body	centre	superior	0
C1BCA	Cervical_vertebrae	C1	body	centre	anterior	1
C2BCA	Cervical_vertebrae	C2	body	centre	anterior	0
C3BCA	Cervical_vertebrae	C3	body	centre	anterior	0
C4BCA	Cervical_vertebrae	C4	body	centre	anterior	0
C5BCA	Cervical_vertebrae	C5	body	centre	anterior	0
C6BCA	Cervical_vertebrae	C6	body	centre	anterior	0
C7BCA	Cervical_vertebrae	C7	body	centre	anterior	0
T1BCA	Thorasic_vertebrae	T1	body	centre	anterior	0
T2BCA	Thorasic_vertebrae	T2	body	centre	anterior	0
T3BCA	Thorasic_vertebrae	T3	body	centre	anterior	0
T4BCA	Thorasic_vertebrae	T4	body	centre	anterior	0
T5BCA	Thorasic_vertebrae	T5	body	centre	anterior	0
T6BCA	Thorasic_vertebrae	T6	body	centre	anterior	0
T7BCA	Thorasic_vertebrae	T7	body	centre	anterior	0
T8BCA	Thorasic_vertebrae	T8	body	centre	anterior	0
T9BCA	Thorasic_vertebrae	T9	body	centre	anterior	0
T0BCA	Thorasic_vertebrae	T10	body	centre	anterior	0
TXBCA	Thorasic_vertebrae	T11	body	centre	anterior	0
TZBCA	Thorasic_vertebrae	T12	body	centre	anterior	0
L1BCA	Lumbar_vertebrae	L1	body	centre	anterior	0
L2BCA	Lumbar_vertebrae	L2	body	centre	anterior	0
L3BCA	Lumbar_vertebrae	L3	body	centre	anterior	0
L4BCA	Lumbar_vertebrae	L4	body	centre	anterior	0
L5BCA	Lumbar_vertebrae	L5	body	centre	anterior	0
C1BCI	Cervical_vertebrae	C1	body	centre	inferior	1
C2BCI	Cervical_vertebrae	C2	body	centre	inferior	0
C3BCI	Cervical_vertebrae	C3	body	centre	inferior	0
C4BCI	Cervical_vertebrae	C4	body	centre	inferior	0
C5BCI	Cervical_vertebrae	C5	body	centre	inferior	0
C6BCI	Cervical_vertebrae	C6	body	centre	inferior	0
C7BCI	Cervical_vertebrae	C7	body	centre	inferior	0
T1BCI	Thorasic_vertebrae	T1	body	centre	inferior	0
T2BCI	Thorasic_vertebrae	T2	body	centre	inferior	0
T3BCI	Thorasic_vertebrae	T3	body	centre	inferior	0
T4BCI	Thorasic_vertebrae	T4	body	centre	inferior	0
T5BCI	Thorasic_vertebrae	T5	body	centre	inferior	0
T6BCI	Thorasic_vertebrae	T6	body	centre	inferior	0
T7BCI	Thorasic_vertebrae	T7	body	centre	inferior	0
T8BCI	Thorasic_vertebrae	T8	body	centre	inferior	0
T9BCI	Thorasic_vertebrae	T9	body	centre	inferior	0
T0BCI	Thorasic_vertebrae	T10	body	centre	inferior	0
TXBCI	Thorasic_vertebrae	T11	body	centre	inferior	0
TZBCI	Thorasic_vertebrae	T12	body	centre	inferior	0
L1BCI	Lumbar_vertebrae	L1	body	centre	inferior	0
L2BCI	Lumbar_vertebrae	L2	body	centre	inferior	0
L3BCI	Lumbar_vertebrae	L3	body	centre	inferior	0
L4BCI	Lumbar_vertebrae	L4	body	centre	inferior	0
L5BCI	Lumbar_vertebrae	L5	body	centre	inferior	0
C1ACP	Cervical_vertebrae	C1	arch	centre	posterior	0
C2ACP	Cervical_vertebrae	C2	arch	centre	posterior	0
C3ACP	Cervical_vertebrae	C3	arch	centre	posterior	0
C4ACP	Cervical_vertebrae	C4	arch	centre	posterior	0
C5ACP	Cervical_vertebrae	C5	arch	centre	posterior	0
C6ACP	Cervical_vertebrae	C6	arch	centre	posterior	0
C7ACP	Cervical_vertebrae	C7	arch	centre	posterior	0
T1ACP	Thorasic_vertebrae	T1	arch	centre	posterior	0
T2ACP	Thorasic_vertebrae	T2	arch	centre	posterior	0
T3ACP	Thorasic_vertebrae	T3	arch	centre	posterior	0
T4ACP	Thorasic_vertebrae	T4	arch	centre	posterior	0
T5ACP	Thorasic_vertebrae	T5	arch	centre	posterior	0
T6ACP	Thorasic_vertebrae	T6	arch	centre	posterior	0
T7ACP	Thorasic_vertebrae	T7	arch	centre	posterior	0
T8ACP	Thorasic_vertebrae	T8	arch	centre	posterior	0
T9ACP	Thorasic_vertebrae	T9	arch	centre	posterior	0
T0ACP	Thorasic_vertebrae	T10	arch	centre	posterior	0
TXACP	Thorasic_vertebrae	T11	arch	centre	posterior	0
TZACP	Thorasic_vertebrae	T12	arch	centre	posterior	0
L1ACP	Lumbar_vertebrae	L1	arch	centre	posterior	0
L2ACP	Lumbar_vertebrae	L2	arch	centre	posterior	0
L3ACP	Lumbar_vertebrae	L3	arch	centre	posterior	0
L4ACP	Lumbar_vertebrae	L4	arch	centre	posterior	0
L5ACP	Lumbar_vertebrae	L5	arch	centre	posterior	0
PSARS	Pelvic	Sacrum	ala	right	superior	0
PSALS	Pelvic	Sacrum	ala	left	superior	0
PSBCS	Pelvic	Sacrum	body	centre	superior	0
PSBCA	Pelvic	Sacrum	body	centre	anterior	0
PSACP	Pelvic	Sacrum	arch	centre	posterior	0
PSSRL	Pelvic	Sacrum	sacroiliac	right	lateral	0
PSSLL	Pelvic	Sacrum	sacroiliac	left	lateral	0
PSCCA	Pelvic	Sacrum	coccyx	centre	anterior	1
PSCCP	Pelvic	Sacrum	coccyx	centre	posterior	1
PSCCI	Pelvic	Sacrum	coccyx	centre	inferior	1
PPIRL	Pelvic	Pelvis	ilium	right	external	0
PPARL	Pelvic	Pelvis	acetabulum	right	external	11
PPPRL	Pelvic	Pelvis	pubis	right	external	0
PPIRP	Pelvic	Pelvis	ichial_tuberosity	right	posterior	1
PPSRL	Pelvic	Pelvis	S_ischium	right	external	0
PPILL	Pelvic	Pelvis	ilium	left	external	11
PPALL	Pelvic	Pelvis	acetabulum	left	external	0
PPPLL	Pelvic	Pelvis	pubis	left	external	0
PPILP	Pelvic	Pelvis	ichial_tuberosity	left	posterior	1
PPSLL	Pelvic	Pelvis	S_ischium	left	external	0
PPIRM	Pelvic	Pelvis	ilium	right	internal	0
PPPRM	Pelvic	Pelvis	pubis	right	internal	0
PPSRM	Pelvic	Pelvis	S_ischium	right	internal	0
PPILM	Pelvic	Pelvis	ilium	left	internal	0
PPPLM	Pelvic	Pelvis	pubis	left	internal	0
PPSLM	Pelvic	Pelvis	S_ischium	left	internal	0
LFTRS	Lower_limb	Femur	trochanter	right	superior	4
LFTRA	Lower_limb	Femur	trochanter	right	anterior	4
LFTRP	Lower_limb	Femur	trochanter	right	posterior	0
LFTRL	Lower_limb	Femur	trochanter	right	lateral	0
LFNRS	Lower_limb	Femur	neck	right	superior	4
LFNRA	Lower_limb	Femur	neck	right	anterior	0
LFNRP	Lower_limb	Femur	neck	right	posterior	0
LFNRI	Lower_limb	Femur	neck	right	inferior	0
LFHRM	Lower_limb	Femur	head	right	medial	0
LFHRS	Lower_limb	Femur	head	right	superior	4
LFHRA	Lower_limb	Femur	head	right	anterior	4
LFHRP	Lower_limb	Femur	head	right	posterior	4
LFHRI	Lower_limb	Femur	head	right	inferior	4
LFSRL	Lower_limb	Femur	shaft	right	lateral	0
LFSRP	Lower_limb	Femur	shaft	right	posterior	0
LFSRA	Lower_limb	Femur	shaft	right	anterior	0
LFSRM	Lower_limb	Femur	shaft	right	medial	0
LFARA	Lower_limb	Femur	A_trochlea	right	anterior	5
LFDRI	Lower_limb	Femur	distal	right	inferior	0
LFIRP	Lower_limb	Femur	intercondylar_fossa	right	posterior	5
LFLRP	Lower_limb	Femur	lateral_condyle	right	posterior	5
LFMRP	Lower_limb	Femur	medial_condyle	right	posterior	5
LFERM	Lower_limb	Femur	epicondyle	right	medial	5
LFERL	Lower_limb	Femur	epicondyle	right	lateral	5
LFTLS	Lower_limb	Femur	trochanter	left	superior	4
LFTLA	Lower_limb	Femur	trochanter	left	anterior	4
LFTLP	Lower_limb	Femur	trochanter	left	posterior	0
LFTLL	Lower_limb	Femur	trochanter	left	lateral	0
LFNLS	Lower_limb	Femur	neck	left	superior	4
LFNLA	Lower_limb	Femur	neck	left	anterior	0
LFNLP	Lower_limb	Femur	neck	left	posterior	0
LFNLI	Lower_limb	Femur	neck	left	inferior	0
LFHLM	Lower_limb	Femur	head	left	medial	0
LFHLS	Lower_limb	Femur	head	left	superior	4
LFHLA	Lower_limb	Femur	head	left	anterior	4
LFHLP	Lower_limb	Femur	head	left	posterior	4
LFHLI	Lower_limb	Femur	head	left	inferior	4
LFSLL	Lower_limb	Femur	shaft	left	lateral	0
LFSLP	Lower_limb	Femur	shaft	left	posterior	0
LFSLA	Lower_limb	Femur	shaft	left	anterior	0
LFSLM	Lower_limb	Femur	shaft	left	medial	0
LFALA	Lower_limb	Femur	A_trochlea	left	anterior	5
LFDLI	Lower_limb	Femur	distal	left	inferior	0
LFILP	Lower_limb	Femur	intercondylar_fossa	left	posterior	5
LFLLP	Lower_limb	Femur	lateral_condyle	left	posterior	5
LFMLP	Lower_limb	Femur	medial_condyle	left	posterior	5
LFELM	Lower_limb	Femur	epicondyle	left	medial	5
LFELL	Lower_limb	Femur	epicondyle	left	lateral	5
LPNRA	Lower_limb	Patella_	nonarticular	right	anterior	5
LPARP	Lower_limb	Patella_	articular	right	posterior	5
LPNLA	Lower_limb	Patella_	nonarticular	left	anterior	5
LPALP	Lower_limb	Patella_	articular	left	posterior	5
LTPRS	Lower_limb	Tibia	proximal	right	superior	0
LTPRA	Lower_limb	Tibia	proximal	right	anterior	14
LTSRL	Lower_limb	Tibia	shaft	right	lateral	0
LTSRP	Lower_limb	Tibia	shaft	right	posterior	0
LTSRA	Lower_limb	Tibia	shaft	right	anterior	0
LTSRM	Lower_limb	Tibia	shaft	right	medial	0
LTDRI	Lower_limb	Tibia	distal	right	inferior	0
LTPLS	Lower_limb	Tibia	proximal	left	superior	0
LTPLA	Lower_limb	Tibia	proximal	left	anterior	14
LTSLL	Lower_limb	Tibia	shaft	left	lateral	0
LTSLP	Lower_limb	Tibia	shaft	left	posterior	0
LTSLA	Lower_limb	Tibia	shaft	left	anterior	0
LTSLM	Lower_limb	Tibia	shaft	left	medial	0
LTDLI	Lower_limb	Tibia	distal	left	inferior	0
LAPRL	Lower_limb	A_Fibula	proximal	right	lateral	5
LAPRM	Lower_limb	A_Fibula	proximal	right	medial	0
LASRL	Lower_limb	A_Fibula	shaft	right	lateral	0
LASRP	Lower_limb	A_Fibula	shaft	right	posterior	0
LASRA	Lower_limb	A_Fibula	shaft	right	anterior	0
LASRM	Lower_limb	A_Fibula	shaft	right	medial	0
LADRL	Lower_limb	A_Fibula	distal	right	lateral	0
LADRM	Lower_limb	A_Fibula	distal	right	medial	11
LAPLL	Lower_limb	A_Fibula	proximal	left	lateral	5
LAPLM	Lower_limb	A_Fibula	proximal	left	medial	0
LASLL	Lower_limb	A_Fibula	shaft	left	lateral	0
LASLP	Lower_limb	A_Fibula	shaft	left	posterior	0
LASLA	Lower_limb	A_Fibula	shaft	left	anterior	0
LASLM	Lower_limb	A_Fibula	shaft	left	medial	0
LADLL	Lower_limb	A_Fibula	distal	left	lateral	0
LADLM	Lower_limb	A_Fibula	distal	left	medial	11
FTCRP	Foot	Tarsal	Calcaneus_	right	dorsal	0
FTTRP	Foot	Tarsal	Talus	right	dorsal	0
FTNRP	Foot	Tarsal	Navicular	right	dorsal	5
FTBRP	Foot	Tarsal	B_Cuboid	right	dorsal	5
FTLRP	Foot	Tarsal	lateral_cuneiform	right	dorsal	5
FTIRP	Foot	Tarsal	intermediate_cuneiform	right	dorsal	5
FTMRP	Foot	Tarsal	medial_cuneiform	right	dorsal	5
FM1RP	Foot	Metatarsal	1st	right	dorsal	0
FM2RP	Foot	Metatarsal	2nd	right	dorsal	0
FM3RP	Foot	Metatarsal	3rd	right	dorsal	0
FM4RP	Foot	Metatarsal	4th	right	dorsal	0
FM5RP	Foot	Metatarsal	5th	right	dorsal	0
FTCLP	Foot	Tarsal	Calcaneus_	left	dorsal	0
FTTLP	Foot	Tarsal	Talus	left	dorsal	0
FTNLP	Foot	Tarsal	Navicular	left	dorsal	5
FTBLP	Foot	Tarsal	B_Cuboid	left	dorsal	5
FTLLP	Foot	Tarsal	lateral_cuneiform	left	dorsal	5
FTILP	Foot	Tarsal	intermediate_cuneiform	left	dorsal	5
FTMLP	Foot	Tarsal	medial_cuneiform	left	dorsal	5
FM1LP	Foot	Metatarsal	1st	left	dorsal	0
FM2LP	Foot	Metatarsal	2nd	left	dorsal	0
FM3LP	Foot	Metatarsal	3rd	left	dorsal	0
FM4LP	Foot	Metatarsal	4th	left	dorsal	0
FM5LP	Foot	Metatarsal	5th	left	dorsal	0
FPPFP	Foot	Proximal	phalanges	foot	dorsal	0
FIPFP	Foot	Intermediate	phalanges	foot	dorsal	0
FDPFP	Foot	Distal	phalanges	foot	dorsal	0
FTCRD	Foot	Tarsal	Calcaneus_	right	planter	0
FTTRD	Foot	Tarsal	Talus	right	planter	0
FTNRD	Foot	Tarsal	Navicular	right	planter	5
FTBRD	Foot	Tarsal	B_Cuboid	right	planter	5
FTLRD	Foot	Tarsal	lateral_cuneiform	right	planter	5
FTIRD	Foot	Tarsal	intermediate_cuneiform	right	planter	5
FTMRD	Foot	Tarsal	medial_cuneiform	right	planter	5
FM1RD	Foot	Metatarsal	1st	right	planter	0
FM2RD	Foot	Metatarsal	2nd	right	planter	0
FM3RD	Foot	Metatarsal	3rd	right	planter	0
FM4RD	Foot	Metatarsal	4th	right	planter	0
FM5RD	Foot	Metatarsal	5th	right	planter	0
FTCLD	Foot	Tarsal	Calcaneus_	left	planter	0
FTTLD	Foot	Tarsal	Talus	left	planter	0
FTNLD	Foot	Tarsal	Navicular	left	planter	5
FTBLD	Foot	Tarsal	B_Cuboid	left	planter	5
FTLLD	Foot	Tarsal	lateral_cuneiform	left	planter	5
FTILD	Foot	Tarsal	intermediate_cuneiform	left	planter	5
FTMLD	Foot	Tarsal	medial_cuneiform	left	planter	5
FM1LD	Foot	Metatarsal	1st	left	planter	0
FM2LD	Foot	Metatarsal	2nd	left	planter	0
FM3LD	Foot	Metatarsal	3rd	left	planter	0
FM4LD	Foot	Metatarsal	4th	left	planter	0
FM5LD	Foot	Metatarsal	5th	left	planter	0
FPPFD	Foot	Proximal	phalanges	foot	planter	0
FIPFD	Foot	Intermediate	phalanges	foot	planter	0
FDPFD	Foot	Distal	phalanges	foot	planter	0
